# Rapidemic, a versatile and label-free DNAzyme-based platform for visual nucleic acid detection

**DOI:** 10.1101/2020.10.14.337808

**Authors:** Marijn van den Brink, Sebastian T. Tandar, Tim A. P. van den Akker, Sinisha Jovikj, Violette Defourt, Tom G. B. Langelaar, Tijn O. Delzenne, Kelly van Strien, Amber W. Schonk, Aukje J. A. M. Beers, Eugene Golov, Lucy J. Chong, Güniz Özer Bergman, Joey J. W. D. Meijdam, Marjolein E. Crooijmans, Dennis Claessen, Johannes H. de Winde

**Author notes:** Equal contribution authors (Marijn van den Brink, Sebastian T. Tandar).

## Abstract

In the last three decades, there have been recurring outbreaks of infectious diseases, brought to light with the recent outbreak of coronavirus disease 2019 (COVID-19). Attempts to effectively contain the spread of infectious diseases have been hampered by the lack of rapidly adaptable, accurate, and accessible point-of-care diagnostic testing. In this study, we present a novel design of a label-free DNAzyme-based detection method called Rapidemic. This assay combines recombinase polymerase amplification (RPA) with linear strand-displacement amplification (LSDA) and guanine-quadruplex (GQ) DNAzyme-catalysed colour-changing reaction. The colorimetry basis of the signal readout omits the need for extensive instrumentation. Moreover, the primer-based sequence detection of RPA gives Rapidemic a potential to be rapidly adapted to target a new sequence. As a proof of concept, we developed the assay to detect isolated genomic DNA of *Saccharomyces cerevisiae*. The use of low-pH buffers and the optimization of the dilution rates from each preceding reaction to the next showed to be successful strategies to enable visible detection with this method. These findings demonstrate for the first time that a label-free DNAzyme-based detection method can be coupled to RPA and LSDA for nucleic acid detection.
