## Supplemental Cost analysis for "Rapidemic, a versatile and label-free DNAzyme-based platform for visual nucleic acid detection"

### Sheet: Reaction costs Rapidemic
Total sum:	1.23324	euro
	RPA reaction with a reaction volume of 20 µL
	Component	Needed		Price		Costs (Euro)	Ref
	TwistAmp Basic RPA kit (TwistDx)	0.4	reaction	2.5	GBP/reaction	1.1	[1]
	Forward primer (10 µM)	0.024	nmol	0.048	USD/nmol	0.0009792	[2]
	Reverse primer (10 µM)	0.024	nmol	0.0912	USD/nmol	0.00186048	[2]
	Total costs					1.10284
	LSDA reaction with a reaction volume of 5 µL
	Component	Needed		Price		Costs (Euro)	Ref
	Nt.BstNBI (10 U/µL)	0.8	U	0.07315	euro/U	0.05852	[3]
	10X NEBuffer 3.1	0.25	µL	supplied with nickases		0	[3]
	10X Isothermal amplification buffer	0.25	µL	supplied with Bst 2.0 DNA Polymerase		0	[4]
	dNTP Premix (10 mM)	0.5	µL	0.1256	euro/µL	0.0628	[5]
	Bst 2.0 DNA Polymerase (8 U/µL)	0.2	U	0.04275	euro/U	0.00855	[4]
	Nuclease-free water	2.835	µL	3.2e-05	euro/µL	9.072e-05	[6]
	Total costs					0.129961
	TMB oxidation reaction with a reaction volume of 100 µL
	Component	Needed		Price		Costs (Euro)	Ref
	TMB	0.006	mg	0.02824	euro/mg	0.00016944	[7]
	H2O2 30% (w/w)	0.15	µL	0.000236	euro/µL	3.54e-05	[8]
	Citric acid (0.1 M)	1.23917	mg	4.6e-05	euro/mg	5.7002e-05	[9]
	Na2HPO4.7H2O (MW 268,07 g/mol)	1.9033	mg	9.26667e-05	euro/mg	0.000176372	[10]
	Hemin (MW 651.94 g/mol)	6.519e-05	mg	0.0274	euro/mg	1.78621e-06	[11]
	KCl	0.005825	mg	3.04e-05	euro/mg	1.7708e-07	[12]
	Total costs					0.000440178
	[1] https://www.twistdx.co.uk/en/products/product/twistamp-basic
	[2] https://www.idtdna.com/pages/products/custom-dna-rna/dna-oligos/custom-dna-oligos?utm_source=google&utm_medium=cpc&utm_campaign=ga_primers&utm_content=ad_group_extension&gclid=CjwKCAjw74b7BRA_EiwAF8yHFPLYx6pzqiE_ZQDCUrhf3HxnBPnN_H7rOP52pQHYpplSJnq2rlI9MxoCCicQAvD_BwE
	[3] https://international.neb.com/products/r0607-ntbstnbi
	[4] https://international.neb.com/products/m0537-bst-20-dna-polymerase#Product%20Information
	[5] https://www.sigmaaldrich.com/catalog/product/sigma/d7295?lang=en&region=NL
	[6] https://www.fishersci.co.uk/shop/products/ultrapure-dnase-rnase-free-distilled-water-2/11538646
	[7] https://www.sigmaaldrich.com/catalog/product/aldrich/860336?lang=en&region=NL
	[8] https://www.sigmaaldrich.com/catalog/product/sial/95321?lang=en&region=NL
	[9] https://www.sigmaaldrich.com/catalog/product/sial/251275?lang=en&region=NL&gclid=CjwKCAjw_NX7BRA1EiwA2dpg0lsWt6dHBo5biiaQVQtwAnuAhJh4BvazrGOee6sWFtSVhsFzgEQt7RoCg6QQAvD_BwE
	[10] https://www.sigmaaldrich.com/catalog/product/sigald/s9638?lang=en&region=NL
	[11] https://www.sigmaaldrich.com/catalog/product/sigma/51280?lang=en&region=NL
	[12] https://www.sigmaaldrich.com/catalog/product/mm/104936?lang=en&region=NL
	Costs retrieved from references [1] to [12] on 1 October 2020.
	GBP to EURO conversion rate 1.1
	USD to EURO conversion rate 0.85
	Water and DMSO for making stock dilutions is neglected.

### Sheet: Comparison to commercial kits
Commercial amplification kit	Cost per reaction (euro)	Reaction volume (µL)	Cost per 20 µL reaction (euro)	Reference*
Transcriptor One-Step RT-PCR Kit	5.43	50	2.172	https://www.sigmaaldrich.com/catalog/product/roche/tosrtro?lang=en&region=NL
KAPA PROBE FAST One-Step	0.42	20	0.42	https://www.sigmaaldrich.com/catalog/product/roche/kk4752?lang=en&region=NL
Titan One Tube RT-PCR System	5.99	25	4.792	https://www.sigmaaldrich.com/catalog/product/roche/11855476001?lang=en&region=NL
Quantitative RT-PCR ReadyMix™	4.72	50	1.888	https://www.sigmaaldrich.com/catalog/product/sigma/qr0200?lang=en&region=NL
KiCqStart® One-Step Probe RT-qPCR ReadyMix™	1.37	20	1.37	https://www.sigmaaldrich.com/catalog/product/SIGMA/KCQS07?lang=en&region=NL
SYBR® Green Quantitative RT-qPCR Kit	7.14	50	2.856	https://www.sigmaaldrich.com/catalog/product/sigma/qr0100?lang=en&region=NL
SARS-CoV-2 Rapid Colorimetric LAMP Assay Kit	7.45	25	5.96	https://www.bioke.com/webshop/neb/e2019.html
LavaLAMP™ DNA Master Mix for Amplification	1.3345	25	1.0676	https://www.lucigen.com/LavaLAMP-DNA-Master-Mix-loop-mediated-isothermal-amplification/
TwistAmp exo RPA Kit	2.75	50	1.1	https://www.twistdx.co.uk/en/products/product/twistamp-exo
				*Accessed on October 3rd, 2020.

### Sheet: Rapidemic components costs
Component	Fraction of total costs (%)
RPA Kit	89.1959
dNTPs	5.09227
Nickase	4.74522
Polymerase	0.693295
Primers	0.230262
Chemicals	0.043049
